# Expression-based annotation identifies and enables quantification of small vault RNAs (svtRNAs) in human cells

**DOI:** 10.64898/2026.03.10.710617

**Authors:** Jake D. Sheppard, Pablo Smircich, María Ana Duhagon, Rafael Sebastián Fort

## Abstract

**Background:** Small non-coding RNAs (sncRNAs) play central roles in post-transcriptional gene regulation. In addition to canonical microRNAs (miRNAs), fragments derived from vault RNAs (vtRNAs), called small vault RNAs (svtRNAs), have been reported in human cells. However, the absence of a standardized annotation framework has hindered their systematic detection, quantification, and comparison across small RNA sequencing (small RNA-seq) studies.

**Methods:** We developed an expression-based annotation strategy to identify svtRNAs from human small RNA-seq datasets. Using FlaiMapper followed by structure and expression-based filtering, we generated two annotation sets: a stringent “miRNA-like” set enriched in Argonaute-associated datasets, and (ii) a broader “Total” set derived from total small RNA-seq libraries under relaxed structural constraints. We explored the expression of the annotated svtRNAs across the different datasets analyzed: multiple normal and tumor-derived human cell lines, including Argonaute immunoprecipitation datasets.

**Results:** We identified a repertoire of svtRNAs that are detected across independent datasets and, in several cases, reach abundance levels comparable to canonical miRNAs. Several highly abundant svtRNAs correspond to molecules with experimental validation from prior studies, supporting the robustness of our annotation strategy. Importantly, the same “dominant” (in terms of gene expression) svtRNAs emerged independently from Argonaute-associated and total small RNA datasets, supporting the idea of enzymatically consistent, reproducible svtRNA processing. We further identified svtRNAs derived from distinct vtRNA precursors that could share identical seed sequences, suggesting the possibility of svtRNA families with potential miRNA-like regulatory properties. We provide a standardized annotation that enables reproducible svtRNA quantification.

**Conclusions:** Our study establishes a comprehensive expression-based annotation resource for human svtRNAs. By enabling their systematic detection and reproducible quantification, we show that svtRNAs appear to represent an abundant component of the human small RNA landscape.
