## Supplementary material for "Expression-based annotation identifies and enables quantification of small vault RNAs (svtRNAs) in human cells": Main Manuscript: Supp_Table1.xlsx

### Sheet: AGO
Dataset	Sample	Assigned Reads	Unassigned	% Overall Alignment	% Quantification	Cell Line	Tissue
GSE66665
	SRR1871365	80710000	8831875	0.966	0.901	MCF-7 Nuc	Breast
	SRR1871367	75803954	21128967	0.9262	0.782	MCF-7 Cyto	Breast
GSE139567
	SRR10360489	1643083	480493	0.8294	0.774	HEK293T	Kidney
	SRR10360490	1654766	439626	0.9742	0.79	HEK293T	Kidney
GSE56836
	SRR1241606	24296255	3012363	0.9793	0.927	HEK293T	Kidney
GSE45506
	SRR797060	3458476	1019445	0.8267	0.772	HeLa	Cervix
GSE29116
	SRR207113	12385176	4026863	0.9006	0.755	HeLa	Cervix
	SRR207114	12239611	4892530	0.9068	0.714	HeLa	Cervix
GSE43666
	SRR651730	41705743	11657322	0.8536	0.782	HeLa	Cervix
GSE58127
	SRR1304305	20022475	2432459	0.9807	0.892	HEK293	Kidney
	SRR1304306	25573861	4391718	0.9766	0.853	HEK293	Kidney
	SRR1304308	15802214	801713	0.986	0.952	C8166	T Cells
	SRR1304310	19133722	2539116	0.9841	0.883	A549	Lung
	SRR1304312	14628528	571803	0.9871	0.962	SH-SY5Y	Brain
	SRR1304314	25100433	4492729	0.9816	0.848	LCL	B Cells
PRJNA321524
	SRR3502923	4655338	5964391	0.5705	0.438	LNCaP	Prostate
	SRR3502926	5739552	7208474	0.5885	0.443	LNCaP	Prostate
	SRR3502931	175435	3416749	0.3053	0.05	LNCaP	Prostate
	SRR3502954	771942	14734158	0.9394	0.05	PC3	Prostate
	SRR3502955	5568933	14906178	0.7234	0.272	LAPC4	Prostate
	SRR3502965	19188250	20647088	0.8039	0.482	LAPC4	Prostate
	SRR3502967	11056326	15827958	0.7958	0.411	22RV1	Prostate
	SRR2503969	15106387	28806015	0.8921	0.344	22RV1	Prostate

### Sheet: Normal
Sample	Total Reads	Unaligned Reads	% Overall Alignment	% Quantification		Sample Type
SRR5127200	24659731	631974	0.9744	0.274		T lymphocyte
SRR5127201	14317126	989656	0.9309	0.551		Microvascular Endothelial Cell
SRR5127202	9056393	1767953	0.8048	0.436		Skeletal Muscle Cell
SRR5127203	9026454	1693659	0.8124	0.452		Adult Epidermal Keratinocyte
SRR5127204	20467509	1382347	0.9325	0.708		Renal Cortical Epithelial Cell
SRR5127205	11440248	2156554	0.8115	0.567		Adult Dermal Fibroblast
SRR5127206	14588804	2495704	0.8289	0.488		Aortic Adventitial Fibroblast
SRR5127207	6828704	594454	0.9129	0.38		Melanocyte
SRR5127208	12749827	2393999	0.8122	0.367		Neonatal Epidermal Keratinocyte
SRR5127209	50822409	3582813	0.9295	0.653		Cortical Neuron
SRR5127210	9971714	1940491	0.8054	0.493		Retinal Pigment Epithelial Cell
SRR5127211	23949171	546978	0.9772	0.578		Coronary Smooth Muscle Cell
SRR5127212	14295945	1041528	0.9271	0.552		Prostate Epithelial Cell
SRR5127213	9507461	1783799	0.8124	0.535		Umbilical Vein Endothelial Cell
SRR5127214	16125593	3053850	0.8106	0.537		Astrocyte
SRR5127215	17034425	3039839	0.8215	0.368		Bladder Smooth Muscle Cell
SRR5127216	12113277	904199	0.9254	0.574		Bronchial Epithelial Cell
SRR5127217	17623922	3044396	0.8273	0.396		Aortic Smooth Muscle Cell
SRR5127218	13138133	891994	0.9321	0.637		Skeletal Muscle Myoblast
SRR5127219	38132611	1496367	0.9608	0.17		Colon Epithelial Cell
SRR5127220	12299965	930553	0.9243	0.571		Myofibroblast
SRR5127221	12568591	2425443	0.807	0.534		Mesangial Cell
SRR5127222	13480575	960926	0.9287	0.568		Prostate Smooth Muscle Cell
SRR5127223	12620189	902067	0.9285	0.599		Intestinal Epithelial Cell
SRR5127224	11491197	1059141	0.9078	0.568		Mammary Epithelial Cell
SRR5127225	10847383	2229720	0.7944	0.51		Neonatal Dermal Fibroblast
SRR5127226	12996383	1007793	0.9225	0.578		Prostate Stromal Cell
SRR5127227	11038142	2148708	0.8053	0.492		Periodontal Ligament Fibroblast
SRR5127228	25566462	775494	0.9697	0.744		Coronary Endothelial Cell
SRR5127229	12449405	943952	0.9242	0.563		Articular Chondrocytes
SRR5127230	17625934	1228613	0.9303	0.684		Renal Proximal Tubule Cell
SRR5127231	9770787	1337286	0.8631	0.461		Coronary Fibroblast
SRR5127232	24288799	447420	0.9816	0.887		Red Blood Cell
SRR5127233	19760690	3674400	0.8141	0.426		Osteoblast
SRR5127234	39647091	2507032	0.9368	0.481		Dopaminergic Neuron
SRR5127235	12550999	2309920	0.816	0.586		Renal Epithelial Cell
SRR5127236	30942814	2978275	0.9037	0.23		Cardiac Fibroblast
SRR5139121	11972348	2230453	0.8137	0.549		Aortic Endothelial Cell

### Sheet: Tumor
Sample	Total Reads	Unaligned Reads	% Overall Alignment	% Quantification		Cell Line	Tissue
SRR5689159	29968648	4318403	85.59	72.8		RXF393	RENAL
SRR5689160	26333742	8179238	68.94	60		ACHN	RENAL
SRR5689161	12755936	5631537	55.85	48.2		UO-31	RENAL
SRR5689162	18786798	7247265	61.42	50.7		NCI-H226	NSCLC
SRR5689163	40204476	12797622	68.17	58.7		NCI-H322M	NSCLC
SRR5689164	46062	41006	10.98	7.2		UACC-257	MELANOMA
SRR5689165	31063342	4991599	83.93	67.1		SK-MEL-2	MELANOMA
SRR5689166	24612810	8124523	66.99	56.5		A549	NSCLC
SRR5689167	22328676	8849075	60.37	50.5		UACC-62	MELANOMA
SRR5689168	16703344	7136267	57.28	47.3		HOP 92	NSCLC
SRR5689169	18397557	7134297	61.22	54.9		EKVX	NSCLC
SRR5689170	19277500	7000513	63.69	51.3		NCI-H23	NSCLC
SRR5689171	22935942	8996418	60.78	52.6		HOP 62	NSCLC
SRR5689172	22477871	8055785	64.16	44.2		HCC2998	COLON
SRR5689173	22430887	8831426	60.63	50.9		HCT-15	COLON
SRR5689174	18391321	6152040	66.55	57.9		COLO 205	COLON
SRR5689175	32843325	15360171	53.23	45.3		SNB-19	CNS
SRR5689176	34231002	16138607	52.85	46.9		SW-620	COLON
SRR5689177	21149513	5498417	74	61.7		KM12	COLON
SRR5689178	43514582	9049916	79.2	70.3		HT-29	COLON
SRR5689179	19365514	7400418	61.79	52.2		HCT-116	COLON
SRR5689180	26858445	12774081	52.44	30		TK-10	RENAL
SRR5689181	23441977	10955641	53.26	44.7		SN12C	RENAL
SRR5689182	14472593	6552742	54.72	38.1		HL-60(TB)	LEUKEMIA
SRR5689183	16708373	5762135	65.51	52		CCRF-CEM	LEUKEMIA
SRR5689184	28332776	9402799	66.81	58.9		786-0	RENAL
SRR5689185	20414014	6523825	68.04	60.8		CAKI-1	RENAL
SRR5689186	10693899	3145708	70.58	63.5		A498	RENAL
SRR5689187	28649716	6554802	77.12	66.6		PC-3	PROSTATE
SRR5689188	14738052	2732515	81.46	63.3		SK-MEL-28	MELANOMA
SRR5689189	12412293	2145439	82.72	65.2		SK-MEL-5	MELANOMA
SRR5689190	17495982	4397552	74.87	43.3		RPMI 8226	LEUKEMIA
SRR5689191	12081707	6837278	43.41	30.2		SR	LEUKEMIA
SRR5689192	35643299	9718067	72.74	58.8		K-562	LEUKEMIA
SRR5689193	17419563	6392975	63.3	47.7		MOLT-4	LEUKEMIA
SRR5689194	16488232	4479009	72.84	55.7		M14	MELANOMA
SRR5689195	16493617	6173576	62.57	46.8		MDA-MB-435	MELANOMA
SRR5689196	97642	63869	34.59	27.7		MALME-3M	MELANOMA
SRR5689197	31775443	7813190	75.41	65.1		LOX-IMVI	MELANOMA
SRR5689198	35207689	4366861	87.6	75.2		SK-OV-3	OVARIAN
SRR5689199	42932874	16625410	61.28	54.1		DU-145	PROSTATE
SRR5689200	12731360	3650650	71.33	56.6		NCI-H460	NSCLC
SRR5689201	37678721	8433179	77.62	70.1		NCI-H522	NSCLC
SRR5689202	28814825	6345970	77.98	67.8		IGR-OV1	OVARIAN
SRR5689203	22350106	7624723	65.89	53.9		NCI/ADR-RES	OVARIAN
SRR5689204	30086497	6693569	77.75	64.6		OVCAR-3	OVARIAN
SRR5689205	21393143	5065010	76.32	62.7		OVCAR-8	OVARIAN
SRR5689206	28260789	7012458	75.19	63.8		OVCAR-4	OVARIAN
SRR5689207	25062463	5391839	78.49	69.6		OVCAR-5	OVARIAN
SRR5689208	12699720	6510868	48.73	42.6		SNB-75	CNS
SRR5689209	20896393	10455294	49.97	44.3		U251	CNS
SRR5689210	25034832	5873214	76.54	68.6		HS-578T	BREAST
SRR5689211	26863484	9428883	64.9	52.6		BT-549	BREAST
SRR5689212	16831288	6531716	61.19	50.4		MDA-MB-231	BREAST
SRR5689213	43964567	14556721	66.89	59.5		MCF-7	BREAST
SRR5689214	25576453	3269793	87.22	76.6		SF-539	CNS
SRR5689215	14293485	6930492	51.51	41.6		T-47D	BREAST
SRR5689216	35685839	4362524	87.78	74.8		SF-268	CNS
SRR5689217	26601956	3525433	86.75	77.6		SF-295	CNS
