## Supplementary material for "Expression-based annotation identifies and enables quantification of small vault RNAs (svtRNAs) in human cells": Main Manuscript: Supp_Table3.xlsx

### Sheet: svtRNA miR-like
Precursor	svtRNA ID	Sequence	Length (nt)	%GC	Origin	Precursor Position	Observed sRNAseq (# ref)	References	Experimental validation (# ref)	References	% svtRNA reads (AGO)	% AGO abundance (per precursor)	highly abundant	% Normal (per precursor)	% Tumor (per precursor)
vtRNA2-1	svtRNA2-1a	CGGGTCGGAGTTAGCTCAAG	20	60	5´end	1-20			0		3.3	4.4	1	17	28.3
vtRNA2-1	svtRNA2-1b	CGGGTCGGAGTTAGCTCAAGCGGT	24	62.5	5´end	1-24	2	Miñones-Moyano et al. (2013); Fort et al. (2020)	2	miR-886-3p/miR-886-5p - Lee et al. (2011) Dicer; vault RNA2-1-5p - Kong et al. (2015)	69.9	93	1	49.4	57.5
vtRNA2-1	svtRNA2-1c	TACCTCCTCATGCCGGACT	19	57.89	internal	25-43			0		0.1	0.1	0	0.8	0.7
vtRNA2-1	svtRNA2-1d	CGCGGGTGCTTACTGACCCTTT	22	59.09	3´end	80-101	2	PIllai et al. (2011) exact; Miñones-Moyano et al. (2013) exact; Fort et al. (2020) exact	2	hsa-miR-886-3p PIllai et al. (2011); miR-886-3p/miR-886-5p - Lee et al. (2011) Dicer	1.8	2.5	1	32.8	13.5
vtRNA1-1	svtRNA1-1a	GGGCTGGCTTTAGCTCAGCGGTTACT	26	57.69	5´end	1-26	1	Persson et al. (2009) contained 3´(-3nt)	1	svRNAa - Persson et al. (2009) contained 3´(-3nt)	0.2	2.8	0	5.1	7.4
vtRNA1-1	svtRNA1-1b	TTAGCTCAGCGGTTACTTCGACAGTTC	27	48.15	5´end	9-35	1	Persson et al. (2009) contained 5´(-1nt)	1	svRNAb - Persson et al. (2009) contained 5´(-1nt)	0.5	5.2	0	28.9	7.3
vtRNA1-1	svtRNA1-1c	AGCTCAGCGGTTACTTCGAC	20	55	5´end	11-30			0		0.1	1	0	2.3	0.3
vtRNA1-1	svtRNA1-1d	TTCTTTAATTGAAACAAGCAACCTG	25	32	internal	33-57			0		0.1	1	0	1.2	2.5
vtRNA1-1	svtRNA1-1e	TTGTTCGAGACCCGCGGGC	19	68.42	3´end	64-82	1	Persson et al. (2009) contained 3´(+3nt)	1	svRNAb* - Persson et al. (2009) contained 3´(+3nt)	0.2	1.6	0	16.4	21.8
vtRNA1-1	svtRNA1-1f	GACCCGCGGGCGCTCTCCAGTCCTTT	26	69.23	3´end	72-97	4	Alagia et al. (2023) exact; Persson et al. (2009) contained 5´(-1nt) ; Hussain et al. (2013) / Sajini et al. (2019) contained 5´(+3nt)	2	svRNAa* - Persson et al. (2009) contained 5´(-1nt)	8.3	82.4	1	38.5	48.4
vtRNA1-1	svtRNA1-1g	CGCGGGCGCTCTCCAGTCCTTT	22	68.18	3´end	76-97			0		0.6	6	0	7.6	12.3
vtRNA1-2	svtRNA1-2a	TGGGCTGGCTTTAGCTCAGCGGT	23	60.87	5´end	1-23			0		0.1	0.6	0	2.4	8.7
vtRNA1-2	svtRNA1-2b	TACTTCGAGTACATTGTAAC	20	35	internal	22-41			0		5.1	36.1	0	15.9	3.4
vtRNA1-2	svtRNA1-2c	TACATTGTAACCACCTCTCTGGGTG	25	48	internal	31-55			0		0.1	0.1	0	10	2.2
vtRNA1-2	svtRNA1-2d	TTCGAGACCCGCGGGTGCTTTCCA	24	62.5	3´end	57-80			0		0.1	0.2	0	24.3	44.2
vtRNA1-2	svtRNA1-2e	CGCGGGTGCTTTCCAGCTCTTT	22	59.09	3´end	66-87	2	Hussain et al. (2013) contained 3´(+1nt); Alagia et al. (2023) contained 3´(+1nt)	1	Alagia et al. (2023) contained 3´(+1nt)	9	63.1	1	47.5	41.5
vtRNA1-3	svtRNA1-3a	CGCGGGCGCTCTCCAGCCCTCT	22	77.27	3´end	66-87			0		0.5	100	0	100	100
		Average	22.7	57.7
		DesvEst	2.6	11.7

### Sheet: svtRNA Total
Precursor	svtRNA ID	Sequence	Length (nt)	%GC	Origin	Precursor Position	% svtRNA reads (Normal)	% svtRNA reads (Tumor)	% Normal (per precursor)	% Tumor (per precursor)	highly abundant (Normal)	highly abundant (Tumor)
vtRNA2-1	svtRNA2-1a	CGGGTCGGAGTTAGCTCAAGCGGT	24	62.5	5´end	1-24	43.1	43.2	84.3	99.7	1	1
vtRNA2-1	svtRNA2-1b	TACCTCCTCATGCCGGACTTTCTATC	26	50	internal	25-50	0.1	3	0.2	0.05	0	0
vtRNA2-1	svtRNA2-1c	TTCTATCTGTCCATCTCTGTGCTGGGGTTCGAGACC	36	52.78	internal	44-79	0.2	3.2	0.5	0.05	0	0
vtRNA2-1	svtRNA2-1d	CGCGGGTGCTTACTGACCCTTT	22	59.09	3´end	80-101	7.6	8.9	14.9	0.2	1	1
vtRNA1-1	svtRNA1-1a	TTAGCTCAGCGGTTACTTCGACAG	24	50	5´end	9-32	2	1.1	6.4	2.1	0	0
vtRNA1-1	svtRNA1-1b	AGCGGTTACTTCGACAGTTCTTTAATTGAAAC	32	37.5	internal	16-47	4.9	2.2	15.9	3.6	0	0
vtRNA1-1	svtRNA1-1c	TTGTTCGAGACCCGCGGGC	19	68.42	3´end	64-82	3.1	9	10.1	26.3	1	1
vtRNA1-1	svtRNA1-1d	GACCCGCGGGCGCTCTCCAGTCCTTT	26	69.23	3´end	72-97	20.7	12.5	67.6	68	1	1
vtRNA1-2	svtRNA1-2a	TTAGCTCAGCGGTTACTTCGAGTACATTGTAAC	33	42.42	5´end	9-41	7	1.2	38.6	2.6	0	0
vtRNA1-2	svtRNA1-2b	AGCGGTTACTTCGAGTAC	18	50	internal	16-33	3.8	0	20.6	0.1	0	0
vtRNA1-2	svtRNA1-2c	CTTCGAGTACATTGTAACCACCTCTCT	27	44.44	internal	24-50	0.4	1	2.1	2.5	0	0
vtRNA1-2	svtRNA1-2d	CTGGGTGGTTCGAGACCCGCGGGT	24	70.83	internal	49-72	0.1	2.2	0.4	5.2	0	0
vtRNA1-2	svtRNA1-2e	GACCCGCGGGTGCTTTCCAGCTCTTT	26	61.54	3´end	62-87	7	12.4	38.3	89.6	1	1
		Average	25.9	55.2
		Standard Deviation	5.2	10.8
